# A novel network control model for identifying personalized driver genes in cancer

**DOI:** 10.1101/503565

**Authors:** Wei-Feng Guo, Shao-Wu Zhang, Tao Zeng, Yan Li, Jianxi Gao, Luonan Chen

**Affiliations:** Key Laboratory of Information Fusion Technology of Ministry of Education, School of Automation, Northwestern Polytechnical University, Xian, 710072, China; Key Laboratory of Systems Biology, Shanghai Institutes for Biological Science, Chinese Academy Science, Shanghai 200031, China; Department of Computer Science, Rensselaer Polytechnic Institute, Troy, NY, 12180, USA; Collaborative Research Center for Innovative Mathematical Modeling, Institute of Industrial Science, University of Tokyo, Tokyo 153-8505, Japan

**Keywords:** Driver genes, Structure network control theory, Tumor heterogeneity, Individual patients

## Abstract

Although existing computational models have identified many common driver genes, it remains challenging to identify the personalized driver genes by using samples of an individual patient. Recently, the methods of exploiting the structure-based control principles of complex networks provide new clues for identifying minimum number of driver nodes to drive the state transition of large-scale complex networks from an initial state to the desired state. However, the network control methods cannot be directly applied to identify the personalized driver genes due to the unknown network dynamics of the personalized system. Here we proposed the personalized network control model (PNC) to identify the personalized driver genes by employing the network control principle on genetic data of individual patients. In PNC model, we firstly presented a paired single sample network construction method to construct the personalized state transition network for capturing the phenotype transitions between healthy and disease state. Then, we designed a novel structure network control method from the Feedback Vertex Sets-based control perspective to identify the personalized driver genes. The experimental results on 13 kinds of cancer datasets from The Cancer Genome Atlas show that our PNC model outperforms other methods in terms of F-measures for identifying the personalized driver genes enriched in the gold-standard cancer driver gene lists. Thus PNC can provide novel insights for understanding tumor heterogeneity in individual patients.

**Author summary:** Notably there may be unique personalized driver genes for an individual patient in cancer. Identifying personalized driver genes that lead to cancer initiation and progression of individual patient is one of the biggest challenges in precision medicine. However, most methods for cancer-driver identification have focused mainly on the cohort information rather than on individual information and fail to identify personalized driver genes. We here proposed personalized network control model (PNC) to identify personalized driver genes by applying the network control principle on personalized data of individual patients. By considering the progression from the healthy state to the disease state as the network control problem, our PNC aims to detect a small number of personalized driver genes that are altered in response to input signals for triggering the state transition in individual patients. The impetus behind PNC contains two main respects. One is to design a paired single sample network construction method for constructing personalized state transition networks to capture the phenotypic transitions between normal and disease attractors. The other one is to develop a structure network control method on personalized state transition networks for identifying personalized driver genes which can drive individual patient system state from healthy state to disease state through oncogene activations. The experimental results on multiple cancer datasets highlight that PNC is effective for identifying personalized driver genes in cancer.
