## Additional files for "A novel network control model for identifying personalized driver genes in cancer": Additional_file2_CGC_NCG_genes.xlsx

### Sheet: Sheet1
Genes	Datasets
ABL1	CGC
ABL2	CGC
AF15Q14	CGC
AF1Q	CGC
AF3p21	CGC
AF5q31	CGC
AKT2	CGC
ALK	CGC
ALO17	CGC
APC	CGC
ARHGEF12	CGC
ARHH	CGC
ARNT	CGC
ASPSCR1	CGC
ATF1	CGC
ATIC	CGC
ATM	CGC
BCL10	CGC
BCL11A	CGC
BCL11B	CGC
BCL2	CGC
BCL3	CGC
BCL5	CGC
BCL6	CGC
BCL7A	CGC
BCL9	CGC
BCR	CGC
BHD	CGC
BIRC3	CGC
BLM	CGC
BMPR1A	CGC
BRAF	CGC
BRCA1	CGC
BRCA2	CGC
BRD4	CGC
BTG1	CGC
CBFA2T1	CGC
CBFA2T3	CGC
CBFB	CGC
CBL	CGC
CCND1	CGC
CDH1	CGC
CDK4	CGC
CDKN2A-p14ARF	CGC
CDKN2A-p16INK4A	CGC
CDX2	CGC
CEBPA	CGC
CEP1	CGC
CHIC2	CGC
CHN1	CGC
CLTC	CGC
COL1A1	CGC
COPEB	CGC
COX6C	CGC
CREBBP	CGC
CTNNB1	CGC
CYLD	CGC
D10S170	CGC
DDB2	CGC
DDIT3	CGC
DDX10	CGC
DEK	CGC
EGFR	CGC
EIF4A2	CGC
ELKS	CGC
ELL	CGC
EP300	CGC
EPS15	CGC
ERBB2	CGC
ERCC2	CGC
ERCC3	CGC
ERCC4	CGC
ERCC5	CGC
ERG	CGC
ETV1	CGC
ETV4	CGC
ETV6	CGC
EVI1	CGC
EWSR1	CGC
EXT1	CGC
EXT2	CGC
FACL6	CGC
FANCA	CGC
FANCC	CGC
FANCD2	CGC
FANCE	CGC
FANCF	CGC
FANCG	CGC
FEV	CGC
FGFR1	CGC
FGFR1OP	CGC
FGFR2	CGC
FGFR3	CGC
FH	CGC
FIP1L1	CGC
FLI1	CGC
FLT3	CGC
FLT4	CGC
FNBP1	CGC
FOXO1A	CGC
FOXO3A	CGC
FSTL3	CGC
FUS	CGC
GAS7	CGC
GATA1	CGC
GMPS	CGC
GNAS	CGC
GOLGA5	CGC
GPC3	CGC
GPHN	CGC
GRAF	CGC
HEI10	CGC
HIP1	CGC
HIST1H4I	CGC
HLF	CGC
HMGA2	CGC
HOXA11	CGC
HOXA13	CGC
HOXA9	CGC
HOXC13	CGC
HOXD11	CGC
HOXD13	CGC
HRAS	CGC
HRPT2	CGC
HSPCA	CGC
HSPCB	CGC
IGHα	CGC
IGKα	CGC
IGLα	CGC
IL21R	CGC
IRF4	CGC
IRTA1	CGC
JAK2	CGC
KIT	CGC
KRAS2	CGC
LAF4	CGC
LASP1	CGC
LCK	CGC
LCP1	CGC
LCX	CGC
LHFP	CGC
LMO1	CGC
LMO2	CGC
LPP	CGC
LYL1	CGC
MADH4	CGC
MALT1	CGC
MAML2	CGC
MAP2K4	CGC
MDS1	CGC
MECT1	CGC
MEN1	CGC
MET	CGC
MHC2TA	CGC
MLF1	CGC
MLH1	CGC
MLL	CGC
MLLT1	CGC
MLLT10	CGC
MLLT2	CGC
MLLT3	CGC
MLLT4	CGC
MLLT6	CGC
MLLT7	CGC
MN1	CGC
MSF	CGC
MSH2	CGC
MSH6	CGC
MSN	CGC
MUTYH	CGC
MYC	CGC
MYCL1	CGC
MYCN	CGC
MYH11	CGC
MYH9	CGC
MYST4	CGC
NACA	CGC
NBS1	CGC
NCOA2	CGC
NCOA4	CGC
NF1	CGC
NF2	CGC
NOTCH1	CGC
NPM1	CGC
NR4A3	CGC
NRAS	CGC
NSD1	CGC
NTRK1	CGC
NTRK3	CGC
NUMA1	CGC
NUP214	CGC
NUP98	CGC
NUT	CGC
OLIG2	CGC
PAX3	CGC
PAX5	CGC
PAX7	CGC
PAX8	CGC
PBX1	CGC
PCM1	CGC
PDGFB	CGC
PDGFRA	CGC
PDGFRB	CGC
PICALM	CGC
PIM1	CGC
PML	CGC
PMS1	CGC
PMS2	CGC
PMX1	CGC
PNUTL1	CGC
POU2AF1	CGC
PPARG	CGC
PRCC	CGC
PRKAR1A	CGC
PRO1073	CGC
PSIP2	CGC
PTCH	CGC
PTEN	CGC
PTPN11	CGC
RAB5EP	CGC
RAD51L1	CGC
RAP1GDS1	CGC
RARA	CGC
RB1	CGC
RECQL4	CGC
REL	CGC
RET	CGC
RPL22	CGC
RUNX1	CGC
RUNXBP2	CGC
SBDS	CGC
SDHB	CGC
SDHC	CGC
SDHD	CGC
#SEPT6	CGC
SET	CGC
SFPQ	CGC
SH3GL1	CGC
SMARCB1	CGC
SMO	CGC
SS18	CGC
SS18L1	CGC
SSH3BP1	CGC
SSX1	CGC
SSX2	CGC
SSX4	CGC
STK11	CGC
STL	CGC
SUFU	CGC
TAF15	CGC
TAL1	CGC
TAL2	CGC
TCF1	CGC
TCF12	CGC
TCF3	CGC
TCL1A	CGC
TEC	CGC
TFE3	CGC
TFEB	CGC
TFG	CGC
TFPT	CGC
TFRC	CGC
TIF1	CGC
TLX1	CGC
TLX3	CGC
TNFRSF6	CGC
TOP1	CGC
TP53	CGC
TPM3	CGC
TPM4	CGC
TPR	CGC
TRAα	CGC
TRBα	CGC
TRDα	CGC
TRIM33	CGC
TRIP11	CGC
TSC1	CGC
TSC2	CGC
TSHR	CGC
VHL	CGC
WAS	CGC
WHSC1L1	CGC
WRN	CGC
WT1	CGC
XPA	CGC
XPC	CGC
ZNF145	CGC
ZNF198	CGC
ZNF278	CGC
ZNF384	CGC
ZNFN1A1	CGC
A1CF	NCG
ABI1	NCG
ABL1	NCG
ABL2	NCG
ACKR3	NCG
ACSL3	NCG
ACSL6	NCG
ACVR1	NCG
ACVR1B	NCG
ACVR2A	NCG
AFDN	NCG
AFF1	NCG
AFF3	NCG
AFF4	NCG
AKAP9	NCG
AKT1	NCG
AKT2	NCG
AKT3	NCG
ALDH2	NCG
ALK	NCG
AMER1	NCG
ANK1	NCG
APC	NCG
APOBEC3B	NCG
AR	NCG
ARAF	NCG
ARHGAP26	NCG
ARHGAP5	NCG
ARHGEF10	NCG
ARHGEF10L	NCG
ARHGEF12	NCG
ARID1A	NCG
ARID1B	NCG
ARID2	NCG
ARNT	NCG
ASPSCR1	NCG
ASXL1	NCG
ASXL2	NCG
ATF1	NCG
ATIC	NCG
ATM	NCG
ATP1A1	NCG
ATP2B3	NCG
ATR	NCG
ATRX	NCG
AXIN1	NCG
AXIN2	NCG
B2M	NCG
BAP1	NCG
BARD1	NCG
BAX	NCG
BAZ1A	NCG
BCL10	NCG
BCL11A	NCG
BCL11B	NCG
BCL2	NCG
BCL2L12	NCG
BCL3	NCG
BCL6	NCG
BCL7A	NCG
BCL9	NCG
BCL9L	NCG
BCLAF1	NCG
BCOR	NCG
BCORL1	NCG
BCR	NCG
BIRC3	NCG
BIRC6	NCG
BLM	NCG
BMP5	NCG
BMPR1A	NCG
BRAF	NCG
BRCA1	NCG
BRCA2	NCG
BRD3	NCG
BRD4	NCG
BRIP1	NCG
BTG1	NCG
BTK	NCG
BUB1B	NCG
C15orf65	NCG
CACNA1D	NCG
CALR	NCG
CAMTA1	NCG
CANT1	NCG
CARD11	NCG
CARS	NCG
CASP3	NCG
CASP8	NCG
CASP9	NCG
CBFA2T3	NCG
CBFB	NCG
CBL	NCG
CBLB	NCG
CBLC	NCG
CCDC6	NCG
CCNB1IP1	NCG
CCNC	NCG
CCND1	NCG
CCND2	NCG
CCND3	NCG
CCNE1	NCG
CCR4	NCG
CCR7	NCG
CD209	NCG
CD274	NCG
CD28	NCG
CD74	NCG
CD79A	NCG
CD79B	NCG
CDC73	NCG
CDH1	NCG
CDH10	NCG
CDH11	NCG
CDH17	NCG
CDK12	NCG
CDK4	NCG
CDK6	NCG
CDKN1A	NCG
CDKN1B	NCG
CDKN2A	NCG
CDKN2C	NCG
CDX2	NCG
CEBPA	NCG
CEP89	NCG
CHCHD7	NCG
CHD2	NCG
CHD4	NCG
CHEK2	NCG
CHIC2	NCG
CHST11	NCG
CIC	NCG
CIITA	NCG
CLIP1	NCG
CLP1	NCG
CLTC	NCG
CLTCL1	NCG
CNBD1	NCG
CNBP	NCG
CNOT3	NCG
CNTNAP2	NCG
CNTRL	NCG
COL1A1	NCG
COL2A1	NCG
COL3A1	NCG
COX6C	NCG
CPEB3	NCG
CREB1	NCG
CREB3L1	NCG
CREB3L2	NCG
CREBBP	NCG
CRLF2	NCG
CRNKL1	NCG
CRTC1	NCG
CRTC3	NCG
CSF1R	NCG
CSF3R	NCG
CSMD3	NCG
CTCF	NCG
CTNNA2	NCG
CTNNB1	NCG
CTNND1	NCG
CTNND2	NCG
CUL3	NCG
CUX1	NCG
CXCR4	NCG
CYLD	NCG
CYP2C8	NCG
CYSLTR2	NCG
DAXX	NCG
DCAF12L2	NCG
DCC	NCG
DCTN1	NCG
DDB2	NCG
DDIT3	NCG
DDR2	NCG
DDX10	NCG
DDX3X	NCG
DDX5	NCG
DDX6	NCG
DEK	NCG
DGCR8	NCG
DICER1	NCG
DNAJB1	NCG
DNM2	NCG
DNMT1	NCG
DNMT3A	NCG
DROSHA	NCG
EBF1	NCG
ECT2L	NCG
EED	NCG
EGFR	NCG
EIF1AX	NCG
EIF3E	NCG
EIF4A2	NCG
ELF3	NCG
ELF4	NCG
ELK4	NCG
ELL	NCG
ELN	NCG
EML4	NCG
EP300	NCG
EPAS1	NCG
EPHA3	NCG
EPHA7	NCG
EPS15	NCG
ERBB2	NCG
ERBB3	NCG
ERBB4	NCG
ERC1	NCG
ERCC2	NCG
ERCC3	NCG
ERCC4	NCG
ERG	NCG
ESR1	NCG
ETNK1	NCG
ETV1	NCG
ETV4	NCG
ETV5	NCG
ETV6	NCG
EWSR1	NCG
EXT1	NCG
EXT2	NCG
EZH2	NCG
EZR	NCG
FAM131B	NCG
FAM135B	NCG
FAM46C	NCG
FAM47C	NCG
FANCA	NCG
FANCC	NCG
FANCD2	NCG
FANCE	NCG
FANCF	NCG
FANCG	NCG
FAS	NCG
FAT1	NCG
FAT3	NCG
FAT4	NCG
FBLN2	NCG
FBXO11	NCG
FBXW7	NCG
FCGR2B	NCG
FCRL4	NCG
FEN1	NCG
FES	NCG
FEV	NCG
FGFR1	NCG
FGFR1OP	NCG
FGFR2	NCG
FGFR3	NCG
FGFR4	NCG
FH	NCG
FHIT	NCG
FIP1L1	NCG
FKBP9	NCG
FLCN	NCG
FLI1	NCG
FLNA	NCG
FLT3	NCG
FLT4	NCG
FNBP1	NCG
FOXA1	NCG
FOXL2	NCG
FOXO1	NCG
FOXO3	NCG
FOXO4	NCG
FOXP1	NCG
FOXR1	NCG
FSTL3	NCG
FUBP1	NCG
FUS	NCG
GAS7	NCG
GATA1	NCG
GATA2	NCG
GATA3	NCG
GLI1	NCG
GMPS	NCG
GNA11	NCG
GNAQ	NCG
GNAS	NCG
GOLGA5	NCG
GOPC	NCG
GPC3	NCG
GPC5	NCG
GPHN	NCG
GRIN2A	NCG
GRM3	NCG
H3F3A	NCG
H3F3B	NCG
HERPUD1	NCG
HEY1	NCG
HIF1A	NCG
HIP1	NCG
HIST1H3B	NCG
HIST1H4I	NCG
HLA-A	NCG
HLF	NCG
HMGA1	NCG
HMGA2	NCG
HNF1A	NCG
HNRNPA2B1	NCG
HOOK3	NCG
HOXA11	NCG
HOXA13	NCG
HOXA9	NCG
HOXC11	NCG
HOXC13	NCG
HOXD11	NCG
HOXD13	NCG
HRAS	NCG
HSP90AA1	NCG
HSP90AB1	NCG
ID3	NCG
IDH1	NCG
IDH2	NCG
IGF2BP2	NCG
IKBKB	NCG
IKZF1	NCG
IL2	NCG
IL21R	NCG
IL6ST	NCG
IL7R	NCG
IRF4	NCG
IRS4	NCG
ISX	NCG
ITGAV	NCG
ITK	NCG
JAK1	NCG
JAK2	NCG
JAK3	NCG
JAZF1	NCG
JUN	NCG
KAT6A	NCG
KAT6B	NCG
KAT7	NCG
KCNJ5	NCG
KDM5A	NCG
KDM5C	NCG
KDM6A	NCG
KDR	NCG
KDSR	NCG
KEAP1	NCG
KIAA1549	NCG
KIF5B	NCG
KIT	NCG
KLF4	NCG
KLF6	NCG
KLK2	NCG
KMT2A	NCG
KMT2C	NCG
KMT2D	NCG
KNL1	NCG
KNSTRN	NCG
KRAS	NCG
KTN1	NCG
LARP4B	NCG
LASP1	NCG
LCK	NCG
LCP1	NCG
LEF1	NCG
LEPROTL1	NCG
LHFPL6	NCG
LIFR	NCG
LMNA	NCG
LMO1	NCG
LMO2	NCG
LPP	NCG
LRIG3	NCG
LRP1B	NCG
LSM14A	NCG
LYL1	NCG
LZTR1	NCG
MAF	NCG
MAFB	NCG
MALT1	NCG
MAML2	NCG
MAP2K1	NCG
MAP2K2	NCG
MAP2K4	NCG
MAP3K1	NCG
MAP3K13	NCG
MAPK1	NCG
MAX	NCG
MB21D2	NCG
MDM2	NCG
MDM4	NCG
MDS2	NCG
MECOM	NCG
MED12	NCG
MEN1	NCG
MET	NCG
MGMT	NCG
MITF	NCG
MKL1	NCG
MLF1	NCG
MLH1	NCG
MLLT1	NCG
MLLT10	NCG
MLLT11	NCG
MLLT3	NCG
MLLT6	NCG
MN1	NCG
MNX1	NCG
MPL	NCG
MSH2	NCG
MSH6	NCG
MSI2	NCG
MSN	NCG
MTCP1	NCG
MTOR	NCG
MUC1	NCG
MUC16	NCG
MUC4	NCG
MUTYH	NCG
MYB	NCG
MYC	NCG
MYCL	NCG
MYCN	NCG
MYD88	NCG
MYH11	NCG
MYH9	NCG
MYO5A	NCG
MYOD1	NCG
N4BP2	NCG
NAB2	NCG
NACA	NCG
NBEA	NCG
NBN	NCG
NCKIPSD	NCG
NCOA1	NCG
NCOA2	NCG
NCOA4	NCG
NCOR1	NCG
NCOR2	NCG
NDRG1	NCG
NF1	NCG
NF2	NCG
NFATC2	NCG
NFE2L2	NCG
NFIB	NCG
NFKB2	NCG
NFKBIE	NCG
NIN	NCG
NKX2-1	NCG
NONO	NCG
NOTCH1	NCG
NOTCH2	NCG
NPM1	NCG
NR4A3	NCG
NRAS	NCG
NRG1	NCG
NSD1	NCG
NSD2	NCG
NSD3	NCG
NT5C2	NCG
NTHL1	NCG
NTRK1	NCG
NTRK3	NCG
NUMA1	NCG
NUP214	NCG
NUP98	NCG
NUTM1	NCG
NUTM2A	NCG
NUTM2B	NCG
OLIG2	NCG
OMD	NCG
P2RY8	NCG
PABPC1	NCG
PAFAH1B2	NCG
PALB2	NCG
PATZ1	NCG
PAX3	NCG
PAX5	NCG
PAX7	NCG
PAX8	NCG
PBRM1	NCG
PBX1	NCG
PCBP1	NCG
PCM1	NCG
PDCD1LG2	NCG
PDGFB	NCG
PDGFRA	NCG
PDGFRB	NCG
PER1	NCG
PHF6	NCG
PHOX2B	NCG
PICALM	NCG
PIK3CA	NCG
PIK3CB	NCG
PIK3R1	NCG
PIM1	NCG
PLAG1	NCG
PLCG1	NCG
PML	NCG
PMS1	NCG
PMS2	NCG
POLD1	NCG
POLE	NCG
POLG	NCG
POLQ	NCG
POT1	NCG
POU2AF1	NCG
POU5F1	NCG
PPARG	NCG
PPFIBP1	NCG
PPM1D	NCG
PPP2R1A	NCG
PPP6C	NCG
PRCC	NCG
PRDM1	NCG
PRDM16	NCG
PRDM2	NCG
PREX2	NCG
PRF1	NCG
PRKACA	NCG
PRKAR1A	NCG
PRKCB	NCG
PRPF40B	NCG
PRRX1	NCG
PSIP1	NCG
PTCH1	NCG
PTEN	NCG
PTK6	NCG
PTPN11	NCG
PTPN13	NCG
PTPN6	NCG
PTPRB	NCG
PTPRC	NCG
PTPRD	NCG
PTPRK	NCG
PTPRT	NCG
PWWP2A	NCG
QKI	NCG
RABEP1	NCG
RAC1	NCG
RAD17	NCG
RAD21	NCG
RAD51B	NCG
RAF1	NCG
RALGDS	NCG
RANBP2	NCG
RAP1GDS1	NCG
RARA	NCG
RB1	NCG
RBM10	NCG
RBM15	NCG
RECQL4	NCG
REL	NCG
RET	NCG
RFWD3	NCG
RGPD3	NCG
RGS7	NCG
RHOA	NCG
RHOH	NCG
RMI2	NCG
RNF213	NCG
RNF43	NCG
ROBO2	NCG
ROS1	NCG
RPL10	NCG
RPL22	NCG
RPL5	NCG
RPN1	NCG
RSPO2	NCG
RSPO3	NCG
RUNX1	NCG
RUNX1T1	NCG
S100A7	NCG
SALL4	NCG
SBDS	NCG
SDC4	NCG
SDHA	NCG
SDHAF2	NCG
SDHB	NCG
SDHC	NCG
SDHD	NCG
SEPT5#	NCG
SEPT6#	NCG
SEPT9#	NCG
SET	NCG
SETBP1	NCG
SETD1B	NCG
SETD2	NCG
SF3B1	NCG
SFPQ	NCG
SFRP4	NCG
SGK1	NCG
SH2B3	NCG
SH3GL1	NCG
SHTN1	NCG
SIRPA	NCG
SIX1	NCG
SIX2	NCG
SKI	NCG
SLC34A2	NCG
SLC45A3	NCG
SMAD2	NCG
SMAD3	NCG
SMAD4	NCG
SMARCA4	NCG
SMARCB1	NCG
SMARCD1	NCG
SMARCE1	NCG
SMC1A	NCG
SMO	NCG
SND1	NCG
SNX29	NCG
SOCS1	NCG
SOX2	NCG
SOX21	NCG
SOX9	NCG
SPECC1	NCG
SPEN	NCG
SPOP	NCG
SRC	NCG
SRGAP3	NCG
SRSF2	NCG
SRSF3	NCG
SS18	NCG
SS18L1	NCG
SSX1	NCG
SSX2	NCG
SSX4	NCG
STAG1	NCG
STAG2	NCG
STAT3	NCG
STAT5B	NCG
STAT6	NCG
STIL	NCG
STK11	NCG
STRN	NCG
SUFU	NCG
SUZ12	NCG
SYK	NCG
TAF15	NCG
TAL1	NCG
TAL2	NCG
TBL1XR1	NCG
TBX3	NCG
TCEA1	NCG
TCF12	NCG
TCF3	NCG
TCF7L2	NCG
TCL1A	NCG
TEC	NCG
TERT	NCG
TET1	NCG
TET2	NCG
TFE3	NCG
TFEB	NCG
TFG	NCG
TFPT	NCG
TFRC	NCG
TGFBR2	NCG
THRAP3	NCG
TLX1	NCG
TLX3	NCG
TMEM127	NCG
TMPRSS2	NCG
TNC	NCG
TNFAIP3	NCG
TNFRSF14	NCG
TNFRSF17	NCG
TOP1	NCG
TP53	NCG
TP63	NCG
TPM3	NCG
TPM4	NCG
TPR	NCG
TRAF7	NCG
TRIM24	NCG
TRIM27	NCG
TRIM33	NCG
TRIP11	NCG
TRRAP	NCG
TSC1	NCG
TSC2	NCG
TSHR	NCG
U2AF1	NCG
UBR5	NCG
USP44	NCG
USP6	NCG
USP8	NCG
VAV1	NCG
VHL	NCG
VTI1A	NCG
WAS	NCG
WDCP	NCG
WIF1	NCG
WNK2	NCG
WRN	NCG
WT1	NCG
WWTR1	NCG
XPA	NCG
XPC	NCG
XPO1	NCG
YWHAE	NCG
ZBTB16	NCG
ZCCHC8	NCG
ZEB1	NCG
ZFHX3	NCG
ZMYM2	NCG
ZMYM3	NCG
ZNF331	NCG
ZNF384	NCG
ZNF429	NCG
ZNF479	NCG
ZNF521	NCG
ZNRF3	NCG
ZRSR2	NCG
